# Contingent Convergence: The ability to detect convergent genomic evolution is dependent on population size and migration

**DOI:** 10.1101/592105

**Authors:** James R. Whiting, Bonnie A. Fraser

## Abstract

Outlier scans, in which the genome is scanned for signatures of selection, have become a prominent tool in studies of local adaptation, and more recently studies of genetic convergence in natural populations. However, such methods have the potential to be confounded by features of demographic history, such as population size and migration, which are considerably varied across natural populations. In this study, we use forward-simulations to investigate and illustrate how several measures of genetic differentiation commonly used in outlier scans (F_ST_, D_XY_ and Δπ) are influenced by demographic variation across multiple sampling generations. In a factorial design with 16 treatments, we manipulate the presence/absence of founding bottlenecks (N of founding individuals), protracted bottlenecks (proportional size of diverging population) and migration rate between two populations with ancestral and derived phenotypic optima. Our results illustrate known constraints of individual measures associated with reduced population size and a lack of migration; but notably we demonstrate how relationships between measures are similarly dependent on demography. We find that false-positive signals of convergent evolution (the same simulated outliers detected in independent treatments) are attainable as a product of similar demographic treatment, and that outliers across different measures (particularly F_ST_ and D_XY_) can occur with little influence of selection. Taken together, we show how underappreciated, yet quantifiable measures of demographic history can influence commonly employed methods for detecting selection.
