## Supplementary material for "Contingent Convergence: The ability to detect convergent genomic evolution is dependent on population size and migration": Table S1

### Sheet: Sheet1
Table S1: False positive (FPR) and false negative rates (FNR) calculated across all measures of divergence and their combined use. Estimates were calculated by combining 5% of data under divergent selection with 95% neutral data and taking upper 5% cut-offs. For single measures, outlier N is always 100 (5% of 2,000) and FNR = FPR.
Generation		Demographic Treatments				Single Measures				Combined Measures
						FST	DXY	Δπ		FST - DXY			FST - Δπ			DXY - Δπ			All 3
		Migration	DP Pop Size	Founding Bottleneck		FPR	FPR	FPR		Outlier N	FPR	FNR	Outlier N	FPR	FNR	Outlier N	FPR	FNR	Outlier N	FPR	FNR
100		0	0.01	100		0.8638	0.8406	0.9267		69.85	0.849009	0.8943	19.16	0.834135	0.9673	36.02	0.846338	0.9441	19.16	0.834135	0.9673
100				1000		0.8655	0.8519	0.9303		68.05	0.853621	0.9002	17.39	0.819451	0.9682	35.3	0.864074	0.9519	17.39	0.819451	0.9682
100			0.1	100		0.7985	0.8209	0.8792		42.21	0.75547	0.896	32.95	0.806358	0.9353	10.55	0.792443	0.9765	10.55	0.792443	0.9765
100				1000		0.7819	0.8182	0.8601		39.22	0.719179	0.8887	28.64	0.760668	0.9305	6.15	0.587676	0.9725	6.14	0.588391	0.9726
100			0.5	100		0.44	0.8192	0.6601		25.21	0.379563	0.8429	36.83	0.280833	0.7342	7.22	0.0805088	0.933	6.75	0.0165758	0.9336
100				1000		0.444	0.8122	0.6644		28.14	0.432455	0.8396	38.69	0.332935	0.7407	6.69	0.123989	0.9405	6.64	0.125084	0.941
100			1	100		0.3785	0.813	0.613		25.46	0.335622	0.8301	35.24	0.175444	0.7086	7.23	0.0872461	0.9333	7.23	0.0872461	0.9333
100				1000		0.3529	0.8232	0.6511		26.01	0.382782	0.8388	35.98	0.222199	0.7192	6.26	0.179044	0.9473	6.24	0.176187	0.9473
100		0.002	0.01	100		0.928	0.8454	0.9644		66.75	0.915117	0.943	33.64	0.944735	0.9813	40.73	0.937249	0.9742	33.47	0.945411	0.9816
100				1000		0.9271	0.8584	0.9553		67.8	0.921373	0.9464	28.74	0.904443	0.9724	36.8	0.909687	0.9666	28.37	0.904181	0.9726
100			0.1	100		0.9186	0.8699	0.9374		26.74	0.8945	0.971	31.02	0.935332	0.9796	5.66	0.95131	0.9967	5.66	0.95131	0.9967
100				1000		0.9284	0.8654	0.9387		26.58	0.893203	0.971	28.34	0.922291	0.9774	2.21	0.796	0.9938	2.21	0.796	0.9938
100			0.5	100		0.6376	0.87	0.7456		27.18	0.756993	0.9331	32.94	0.507336	0.8364	6.8	0.732831	0.9804	6.72	0.74147	0.9812
100				1000		0.6175	0.8646	0.7245		27.17	0.718938	0.9229	32.12	0.465473	0.827	3.58	0.321107	0.9738	3.58	0.321107	0.9738
100			1	100		0.491247	0.8561	0.6805		24.63	0.592457	0.8987	36.63	0.34174	0.7575	3.54	0	0.9646	3.5	0	0.965
100				1000		0.4939	0.862	0.6496		20.96	0.560002	0.9067	34.92	0.294988	0.7525	6.31	0.482806	0.9655	5.14	0.409861	0.9677
500		0	0.01	100		0.8972	0.8619	0.9597		55.43	0.846913	0.9146	6.08	0.855417	0.9907	35.39	0.936605	0.9773	6.08	0.855417	0.9907
500				1000		0.8946	0.8695	0.9606		67.3	0.876589	0.9168	13.64	0.94351	0.9921	35.26	0.95135	0.9828	13.64	0.94351	0.9921
500			0.1	100		0.9382	0.864	0.9833		70.24	0.927542	0.9488	15.26	0.974502	0.9959	24.54	0.965389	0.9913	15.2	0.978086	0.9965
500				1000		0.9291	0.8637	0.9904		64.78	0.911595	0.9424	14.23	0.97487	0.9963	24.68	0.978344	0.9945	13.8	0.974505	0.9963
500			0.5	100		0.7611	0.8201	0.6449		52.27	0.75287	0.87	24.92	0.465917	0.8663	11.37	0.423967	0.9333	9.67	0.337879	0.935
500				1000		0.7565	0.8265	0.621		52.37	0.755968	0.8715	30.88	0.537829	0.8561	16.72	0.577043	0.9278	16.63	0.580081	0.9287
500			1	100		0.6236	0.8221	0.4331		42.82	0.650597	0.8498	39.58	0.297917	0.7213	13.18	0.291319	0.9054	13.09	0.293305	0.9063
500				1000		0.6502	0.8174	0.4276		44.4	0.666038	0.8508	34.83	0.279623	0.7484	15.54	0.370607	0.901	14.51	0.346501	0.9038
500		0.002	0.01	100		0.9036	0.756183	0.9759		66.27	0.885533	0.924	38.75	0.960912	0.9847	37.74	0.948893	0.9806	33.58	0.955133	0.9848
500				1000		0.9169	0.7647	0.9692		64.81	0.89558	0.9318	39.14	0.942835	0.9772	37.16	0.939035	0.9769	32.55	0.933515	0.9778
500			0.1	100		0.8622	0.8074	0.9665		38.1	0.865925	0.9484	32.81	0.93318	0.9775	10.24	0.946091	0.9942	10.24	0.946091	0.9942
500				1000		0.8788	0.8036	0.9757		36.35	0.852045	0.9458	32.22	0.951664	0.9841	9.19	0.932066	0.9933	9.19	0.932066	0.9933
500			0.5	100		0.4605	0.8414	0.5115		29.44	0.601709	0.8818	49.7	0.207534	0.6054	9.36	0.328445	0.936	9.35	0.32898	0.9361
500				1000		0.4854	0.8412	0.5234		25.47	0.565539	0.888	51.96	0.283346	0.627	9.78	0.40793	0.9406	9.78	0.40793	0.9406
500			1	100		0.2833	0.8556	0.3488		19.78	0.377827	0.8757	63.08	0.104448	0.4349	8.93	0.110909	0.92	8.89	0.11129	0.9204
500				1000		0.3275	0.8375	0.3616		20.41	0.295276	0.8555	57.03	0.0777422	0.4737	9.48	0	0.9052	9.42	0	0.9058
3000		0	0.01	100		0.9427	0.8803	0.9467		69.38	0.931398	0.9523	0.04	0	0.9996	7.97	0.847094	0.9868	0.04	0	0.9996
3000				1000		0.9457	0.895	0.9457		71.55	0.937635	0.9551	0	0	1	10.72	0.898597	0.9884	0	0	1
3000			0.1	100		0.9644	0.8946	0.991		72.46	0.957114	0.9688	0.49	0.49	1	6.37	0.994286	0.9996	0.49	0.49	1
3000				1000		0.9725	0.89	0.9913		76.5	0.967004	0.9747	0	0	1	3.87	0.991	0.9996	0	0	1
3000			0.5	100		0.9588	0.8879	0.9757		76.07	0.949422	0.9615	2.06	0.955	0.9986	4.37	0.897262	0.9948	2.06	0.955	0.9986
3000				1000		0.9615	0.8786	0.9777		73.83	0.951826	0.9644	0.91	0.68	0.9989	4.14	0.951071	0.9975	0.85	0.68	0.9989
3000			1	100		0.9317	0.8703	0.9219		74.66	0.918111	0.9387	5.49	0.96681	0.9979	10.78	0.814666	0.979	5.38	0.965905	0.9979
3000				1000		0.933503	0.8737	0.9218		70.46	0.913874	0.9393	4.08	0.952786	0.9976	7.38	0.726925	0.9783	3.03	0.940833	0.9976
3000		0.002	0.01	100		0.6533	0.3897	0.8619		62.65	0.488449	0.679	43.7	0.727953	0.8806	39.46	0.697239	0.8797	36.5	0.684129	0.8838
3000				1000		0.6985	0.4591	0.8644		67.19	0.596484	0.7281	46.36	0.769742	0.8925	39.65	0.729689	0.8921	37.87	0.73409	0.8984
3000			0.1	100		0.3974	0.3378	0.974		60.65	0.21968	0.5263	23.49	0.896671	0.975	8.55	0.799701	0.9814	8.55	0.799701	0.9814
3000				1000		0.422	0.3339	0.9839		62.59	0.270686	0.5432	20.63	0.924197	0.9839	5.8	0.787849	0.986	5.8	0.787849	0.986
3000			0.5	100		0.2279	0.6087	0.8305		42.18	0.161162	0.6458	23.43	0.279713	0.8305	12.08	0.164457	0.8984	12.08	0.164457	0.8984
3000				1000		0.192	0.5677	0.8012		45.62	0.141363	0.6079	26.69	0.259145	0.8016	14.53	0.203592	0.8834	14.53	0.203592	0.8834
3000			1	100		0.1484	0.6481	0.6992		41.45	0.179148	0.6593	31.21	0.0546467	0.7049	16.32	0.135837	0.8581	14.1	0	0.859
3000				1000		0.1355	0.6456	0.7147		37.82	0.0924118	0.6562	32.48	0.131166	0.7174	16.43	0.165829	0.8619	15.38	0.113197	0.8628
10000		0	0.01	100		0.9696	0.8756	0.9295		57.5	0.964687	0.9795	0	0	1	6.11	0.776119	0.9849	0	0	1
10000				1000		0.9695	0.8912	0.934		60.27	0.970274	0.982	0	0	1	5.55	0.849488	0.9906	0	0	1
10000			0.1	100		0.9854	0.8859	0.9923		62.3	0.982947	0.9893	0	0	1	6.64	0.9975	0.9998	0	0	1
10000				1000		0.9859	0.8811	0.9904		60.02	0.982403	0.9894	0	0	1	5.09	0.958833	0.9976	0	0	1
10000			0.5	100		0.9791	0.8861	0.9859		56.69	0.973125	0.9847	1.13	0.93	1	3.87	1	1	0.2	0.2	1
10000				1000		0.9842	0.8825	0.9867		56.39	0.979855	0.9886	0.99	0.95	0.9997	2.01	0.976667	0.9993	0.99	0.95	0.9997
10000			1	100		0.9795	0.8798	0.9786		60.49	0.976609	0.9858	2.9	0.978333	0.9992	4.04	0.933	0.9969	2.83	0.978333	0.9992
10000				1000		0.984	0.8844	0.9658		64.8	0.979799	0.9868	4.86	0.986	0.9992	7.04	0.959306	0.9968	4.86	0.986	0.9992
10000		0.002	0.01	100		0.6246	0.3645	0.8329		67.89	0.477769	0.6452	40.24	0.666374	0.8646	30.75	0.55669	0.8627	28.95	0.555262	0.87
10000				1000		0.6459	0.3398	0.8405		62.76	0.463657	0.6627	38.95	0.670535	0.8708	29.95	0.551366	0.8641	28.85	0.571946	0.8747
10000			0.1	100		0.2216	0.0656	0.982		79.82	0.0383692	0.2324	11.48	0.85879	0.9826	3.65	0.59031	0.9823	3.62	0.594476	0.9826
10000				1000		0.2592	0.068	0.9805		78.7	0.064955	0.2641	12.71	0.850005	0.9805	4.75	0.629048	0.9805	4.75	0.629048	0.9805
10000			0.5	100		0.1288	0.1483	0.9152		80.71	0.0114081	0.2021	15.86	0.484821	0.9164	8.79	0.115125	0.9213	8.79	0.115125	0.9213
10000				1000		0.13	0.1353	0.9219		81.99	0.0118364	0.1898	9.62	0.198331	0.9221	7.38	0	0.9262	7.38	0	0.9262
10000			1	100		0.0777	0.1865	0.9055		80.7	0.0135602	0.2039	11.99	0.222547	0.9059	10.35	0.13095	0.9093	9.14	0.00796104	0.9093
10000				1000		0.0919	0.1933	0.8967		80.7	0.0323052	0.219	10.29	0	0.8971	9.75	0	0.9025	9.75	0	0.9025
